# Odorant receptors mediating avoidance of toxic mustard oils in *Drosophila melanogaster* are expanded in herbivorous relatives

**DOI:** 10.1101/2024.10.08.617316

**Authors:** Teruyuki Matsunaga, Carolina E. Reisenman, Benjamin Goldman-Huertas, Srivarsha Rajshekar, Hiromu C. Suzuki, David Tadres, Joshua Wong, Matthieu Louis, Santiago R. Ramírez, Noah K. Whiteman

## Abstract

Plants release defense volatile compounds that can deter herbivores. Among them are electrophilic toxins, such as isothiocyanates from mustard plants, that activate pain receptors by contact (i.e. taste) in many animals, including *Drosophila melanogaster*. While specialist insects have evolved strategies to tolerate toxicity and use mustard plants as hosts, it is unclear whether non-specialist insects detect and avoid electrophilic toxins via olfaction. To address this, and to understand if specialized insects co-opted these toxic compounds as hostplant olfactory cues, we leveraged closely related drosophilid species, including the microbe-feeding *D. melanogaster* and *Scaptomyza pallida*, and the mustard-feeding specialist *S. flava*. In olfactory assays, *D. melanogaster* exposed to allyl isothiocyanate volatiles were rapidly immobilized, demonstrating the high toxicity of this wasabi-derived compound to non-specialists. Through single sensillum electrophysiological recordings from olfactory organs and behavioral assays, we identified an Olfactory receptor (Or) necessary for volatile detection and behavioral aversion to allyl isothiocyanate in *D. melanogaster*. RNA sequencing and heterologous expression revealed that *S. flava* possess lineage-specific, triplicated homologs of this *Or,* and that each paralog exhibited broadened and distinct sensitivity to isothiocyanate compounds. Using AlphaFold2 modeling, site-directed mutagenesis and electrophysiological recordings, we identified two critical amino acid substitutions that changed the sensitivity of these paralogs from fruit-derived odors to isothiocyanates in the mustard specialist *S. flava*. Our findings show that non-specialists can detect electrophiles via olfaction, and that their olfactory systems can rapidly adapt to toxic hostplant niches through co-option and duplication of ancestral chemosensory genes with few amino acid changes.
