## Supplementary file1 for "Odorant receptors mediating avoidance of toxic mustard oils in *Drosophila melanogaster* are expanded in herbivorous relatives"

### Sheet: Chemicals
Chemical name	Solvent	Vendor	CAS
Mineral oil (MO)	NA	Merck Millipore	8042-47-5
Dimethyl sulfoxide (DMSO)	NA	Merck Millipore	64-17-5
phenethyl alcohol	MO	Merck Millipore	60-12-8
2-heptanone	MO	Merck Millipore	110-43-0
benzyl ITC (BITC)	MO	Merck Millipore	622-78-6
iso-butyl ITC (IBITC)	MO	Merck Millipore	591-82-2
allyl ITC (AITC)	MO	Merck Millipore	57-06-7
phenethyl ITC (PITC)	MO	Merck Millipore	2257-09-2
sec-butyl ITC (BITC)	MO	Fisher Scientific	4426-79-3
methyl salicylate	MO	Merck Millipore	119-36-8
γ-hexalactone	DMSO	Merck Millipore	695-06-7
ethyl acetate	MO	Merck Millipore	141-78-6
4-ethylguaiacol	MO	Merck Millipore	2785-89-9
fenchone	MO	Merck Millipore	7787-20-4
Guaiacol	MO	Merck Millipore	90-05-1
Phenethyl acetate	MO	Merck Millipore	103-45-7
trans-2-hexenal	MO	Merck Millipore	6728-26-3
2-hexanol	MO	Merck Millipore	626-93-7
ethyl butyrate	MO	Merck Millipore	105-54-4
cinnamaldehyde	MO	Merck Millipore	104-55-2
