## Supplementary file3 for "Odorant receptors mediating avoidance of toxic mustard oils in *Drosophila melanogaster* are expanded in herbivorous relatives"

### Sheet: AITC
	Mineral oil	1/500	1/250	1/50	1/25	1/5	1/2.5
10 min	0	0	0	10	8	8	10
20 min	0	0	0	10	10	10	10
30 min	0	0	0	10	10	10	10
40 min	0	0	0	10	10	10	10
50 min	0	0	0	10	10	10	10
60 min	0	0	0	10	10	10	10
* The column represents the AITC concentration and the row represents the accumulated number of immobile flies out of ten.

### Sheet: γ-hexalactone
	Mineral oil	1/500	1/250	1/50	1/25	1/5	1/2.5
10 min	0	0	0	0	0	0	0
20 min	0	0	0	0	0	0	0
30 min	0	0	0	0	0	0	0
40 min	0	0	0	0	0	0	0
50 min	0	0	0	0	0	0	0
60 min	0	0	0	0	0	0	0
* The column represents the γ-hexalactone concentration and the row represents the accumulated number of immobile flies out of ten.
