## Supplementary file4 for "Odorant receptors mediating avoidance of toxic mustard oils in *Drosophila melanogaster* are expanded in herbivorous relatives"

### Sheet: Explanation of the tabs
Tabs 2-5 contan olfactory positional assays using variable genotypes
Tab 6 contans a trap assay using Or42a-/-

### Sheet: Canton S
D. melanogaster Canton S strain
Apple cider vinegar (30 ul) vs. water (30 ul). Data cited in text, no figure
	% of flies in either or both tubes										% of flies in odor tube
Replicate #	(# of flies in odor tube + # of flies in control tube)/N)*100										(# of flies in odor tube / (# of flies in odor tube + # of flies in control tube))*100
	5 min	10 min	15 min	20 min	25 min	30 min	35 min				5 min	10 min	15 min	20 min	25 min	30 min	35 min
1	100	90	90	100	100	90	90				80	77.7778	77.7778	80	80	77.7778	77.7778
2	54.5455	63.6364	54.5455	63.6364	81.8182	90.9091	72.7273				16.6667	14.2857	16.6667	14.2857	11.1111	10	12.5
3	90.9091	63.6364	90.9091	81.8182	81.8182	81.8182	81.8182				60	85.7143	80	88.8889	88.8889	88.8889	88.8889
4	72.7273	90.9091	90.9091	90.9091	90.9091	90.9091	90.9091				87.5	80	60	60	60	60	60
5	41.6667	75	75	83.3333	83.3333	83.3333	75				0	11.1111	11.1111	20	20	30	33.3333
6	81.8182	90.9091	90.9091	90.9091	100	90.9091	100				77.7778	90	90	90	100	90	90.9091
7	54.5455	81.8182	100	100	100	100	100				66.6667	55.5556	54.5455	54.5455	54.5455	54.5455	54.5455
8	58.3333	58.3333	50	58.3333	66.6667	91.6667	91.6667				42.8571	57.1429	33.3333	42.8571	50	63.6364	63.6364
9	54.5455	63.6364	72.7273	72.7273	72.7273	72.7273	81.8182				50	42.8571	50	62.5	87.5	100	88.8889
10	55.5556	55.5556	66.6667	77.7778	66.6667	55.5556	77.7778				60	60	50	57.1429	66.6667	80	85.7143
11	77.7778	77.7778	77.7778	77.7778	77.7778	77.7778	77.7778				100	100	100	100	100	100	100
12	20	30	50	70	80	80	80				0	33.3333	40	57.1429	62.5	62.5	62.5
13	54.5455	36.3636	36.3636	45.4545	72.7273	63.6364	72.7273				50	50	50	40	25	28.5714	37.5
14	60	90	80	80	80	70	80				50	66.6667	62.5	62.5	62.5	57.1429	75
15	50	70	70	80	90	90	90				40	71.4286	71.4286	75	77.7778	88.8889	88.8889
16	90	80	90	100	100	100	100				66.6667	75	55.5556	60	60	60	60
17	80	90	90	90	90	90	90				87.5	100	100	100	100	100	100
18	70	90	80	90	90	90	100				57.1429	77.7778	75	66.6667	66.6667	66.6667	70
19	80	50	50	50	50	50	40				62.5	60	60	60	60	60	75
20	40	0	100	100	100	100	100				100	0	70	60	50	50	40
21	90	100	100	100	100	90	90				55.5556	40	40	40	40	44.4444	44.4444
median	60	75	80	81.8182	83.3333	90	90			median	60	60	60	60	62.5	62.5	70
										One-sided	0.154	0.143	0.09	0.023	0.029	0.012	0.006
										signed rank test
										p-value (2 tail)
AITC 1:500 vol/vol vs. mineral oil (10 ul)
	% of flies in either or both tubes										% of flies in odor tube
Replicate #	(# of flies in odor tube + # of flies in control tube)/N)*100										(# of flies in odor tube / (# of flies in odor tube + # of flies in control tube))*100
	5 min	10 min	15 min	20 min	25 min	30 min	35 min	65 min			5 min	10 min	15 min	20 min	25 min	30 min	35 min	65 min
1	81.8182	90.9091	81.8182	72.7273	72.7273	90.9091	100	100			11.1111	10	11.1111	0	0	10	9.09091	9.09091
2	81.8182	90.9091	90.9091	90.9091	100	90.9091	90.9091	100			11.1111	0	10	10	9.09091	0	0	18.1818
3	0	45.4545	72.7273	100	100	100	90.9091	90.9091			0	60	50	54.5455	54.5455	54.5455	60	20
4	0	27.2727	45.4545	72.7273	63.6364	63.6364	63.6364	72.7273			0	33.3333	40	25	28.5714	14.2857	14.2857	25
5	54.5455	81.8182	81.8182	81.8182	90.9091	90.9091	90.9091	90.9091			33.3333	11.1111	11.1111	11.1111	10	10	10	10
6	90.9091	100	90.9091	100	90.9091	90.9091	90.9091	90.9091			80	72.7273	70	63.6364	60	60	40	20
7	77.7778	66.6667	100	77.7778	66.6667	66.6667	55.5556	44.4444			28.5714	0	22.2222	28.5714	16.6667	16.6667	0	0
8	90.9091	100	100	100	100	100	100	100			70	72.7273	72.7273	72.7273	63.6364	54.5455	54.5455	45.4545
9	90.9091	100	100	100	100	100	100	90.9091			30	36.3636	36.3636	27.2727	9.09091	9.09091	9.09091	0
10	54.5455	72.7273	72.7273	63.6364	72.7273	72.7273	72.7273	54.5455			16.6667	25	25	28.5714	37.5	37.5	37.5	50
11	45.4545	45.4545	54.5455	54.5455	54.5455	45.4545	54.5455	45.4545			20	20	33.3333	33.3333	33.3333	20	16.6667	20
12	81.8182	72.7273	81.8182	90.9091	90.9091	81.8182	90.9091	100			66.6667	75	77.7778	70	60	44.4444	50	9.09091
13	90.9091	81.8182	54.5455	54.5455	27.2727	27.2727	36.3636	45.4545			80	66.6667	66.6667	50	0	0	25	0
14	90.9091	100	100	63.6364	54.5455	36.3636	36.3636	18.1818			100	100	100	100	100	100	100	100
15	45.4545	90.9091	100	90.9091	100	100	81.8182	90.9091			0	10	18.1818	20	18.1818	45.4545	55.5556	40
16	36.3636	72.7273	100	100	100	100	100	100			50	62.5	72.7273	63.6364	45.4545	36.3636	36.3636	27.2727
17	36.3636	100	81.8182	81.8182	81.8182	100	90.9091	100			25	36.3636	44.4444	55.5556	44.4444	45.4545	40	36.3636
18	81.8182	63.6364	18.1818	18.1818	27.2727	27.2727	45.4545	81.8182			100	100	50	50	0	0	0	0
19	40	90	100	70	60	80	80	100			100	66.6667	80	85.7143	83.3333	75	62.5	36.3636
median	77.7778	81.8182	81.8182	81.8182	81.8182	90.9091	90.9091	90.9091		median	30	36.3636	44.4444	50	33.3333	36.3636	36.3636	20
										One-sided	0.44	0.49	0.61	0.329	0.049	0.018	0.014	0.001
										signed rank test
										p-value (2 tail)
g-hexalactone 1:10 vs. DMSO (10 ul)
Replicate #	% of flies in either or both tubes:((# of flies in odor tube + # of flies in control tube)/N)*100										% of flies in odor tube: ((# of flies in odor tube / (# of flies in odor tube + # of flies in control tube))*100
	5 min	10 min	15 min	20 min	25 min	30 min	35 min				5 min	10 min	15 min	20 min	25 min	30 min	35 min
1	70	70	60	70	60	60	70				100	100	100	57.1429	16.6667	16.6667	14.2857
2	20	70	90	70	90	80	90				100	71.4286	77.7778	100	100	100	100
3	60	70	80	80	70	90	80				50	71.4286	62.5	62.5	71.4286	66.6667	62.5
4	66.6667	44.4444	22.2222	22.2222	22.2222	33.3333	22.2222				75	100	100	100	100	100	100
5	60	70	80	80	70	90	80				50	71.4286	62.5	62.5	71.4286	66.6667	62.5
6	62.5	62.5	62.5	62.5	75	75	75				100	100	100	100	83.3333	83.3333	83.3333
7	27.2727	36.3636	45.4545	45.4545	54.5455	72.7273	72.7273				100	75	60	60	50	50	50
8	42.8571	71.4286	57.1429	71.4286	71.4286	71.4286	71.4286				33.3333	40	50	40	40	20	20
9	53.8462	61.5385	53.8462	61.5385	53.8462	53.8462	69.2308				28.5714	37.5	57.1429	37.5	42.8571	42.8571	55.5556
10	44.4444	66.6667	66.6667	88.8889	77.7778	88.8889	66.6667				75	50	50	50	71.4286	75	50
11	90	100	50	90	90	90	90				66.6667	50	40	0	11.1111	11.1111	33.3333
12	40	60	70	90	100	100	90				100	83.3333	57.1429	55.5556	50	50	44.4444
median	56.9231	68.3333	61.25	70.7143	70.7143	77.5	73.8636			median	75	71.4286	61.25	58.5714	60.7143	58.3333	52.7778
										One-sided	0.014	0.01	0.01	0.24	0.32	0.49	0.49
										signed rank test
										p-value (2 tail)

### Sheet: Or42a- vs control
OR42a -/- null mutant																				Genetic control flies stock 68384
AITC 1:500 vol/vol vs. mineral oil (10 ul)																				AITC 1:500 vol/vol vs. mineral oil (10 ul)
	% of flies in either or both tubes										% of flies in odor tube										% of flies in either or both tubes											% of flies in odor tube
Replicate #	(# of flies in odor tube + # of flies in control tube)/N)*100										(# of flies in odor tube / (# of flies in odor tube + # of flies in control tube))*100									Replicate #	(# of flies in odor tube + # of flies in control tube)/N)*100											(# of flies in odor tube / (# of flies in odor tube + # of flies in control tube))*100
	5 min	10 min	15 min	20 min	25 min	30 min	35 min	65 min			5 min	10 min	15 min	20 min	25 min	30 min	35 min	65 min			5 min	10 min	15 min	20 min	25 min	30 min	35 min	65 min				5 min	10 min	15 min	20 min	25 min	30 min	35 min	65 min
1	77.7778	66.6667	100	77.7778	66.6667	66.6667	55.5556	44.4444			28.5714	0	22.2222	28.5714	16.6667	16.6667	0	0		1	90	90	90	80	80	70	70	70				66.6667	66.6667	66.6667	50	50	42.8571	42.8571	14.2857
2	90.9091	100	100	100	100	100	100	100			70	72.7273	72.7273	72.7273	63.6364	54.5455	54.5455	45.4545		2	90.9091	81.8182	90.9091	90.9091	81.8182	81.8182	72.7273	72.7273				60	44.4444	50	50	44.4444	44.4444	37.5	25
3	90.9091	100	100	100	100	100	100	90.9091			30	36.3636	36.3636	27.2727	9.09091	9.09091	9.09091	0		3	81.8182	81.8182	81.8182	81.8182	81.8182	72.7273	81.8182	45.4545				55.5556	55.5556	55.5556	55.5556	55.5556	62.5	66.6667	80
4	54.5455	72.7273	72.7273	63.6364	72.7273	72.7273	72.7273	54.5455			16.6667	25	25	28.5714	37.5	37.5	37.5	50		4	100	77.7778	55.5556	55.5556	55.5556	55.5556	55.5556	66.6667				33.3333	28.5714	20	20	0	0	0	0
5	45.4545	45.4545	54.5455	54.5455	54.5455	45.4545	54.5455	45.4545			20	20	33.3333	33.3333	33.3333	20	16.6667	20		5	90.9091	100	90.9091	81.8182	90.9091	90.9091	90.9091	90.9091				100	100	80	77.7778	70	40	30	10
6	81.8182	72.7273	81.8182	90.9091	90.9091	81.8182	90.9091	100			66.6667	75	77.7778	70	60	44.4444	50	9.09091		6	72.7273	81.8182	81.8182	63.6364	72.7273	72.7273	81.8182	81.8182				37.5	33.3333	33.3333	28.5714	25	25	11.1111	11.1111
7	90.9091	81.8182	54.5455	54.5455	27.2727	27.2727	36.3636	45.4545			80	66.6667	66.6667	50	0	0	25	0		7	70	70	90	80	60	50	30	40				100	85.7143	88.8889	87.5	66.6667	60	33.3333	25
8	90.9091	100	100	63.6364	54.5455	36.3636	36.3636	18.1818			100	100	100	100	100	100	100	100		8	81.8182	72.7273	81.8182	72.7273	72.7273	72.7273	81.8182	81.8182				44.4444	12.5	22.2222	12.5	12.5	0	11.1111	0
9	45.4545	90.9091	100	90.9091	100	100	81.8182	90.9091			0	10	18.1818	20	18.1818	45.4545	55.5556	40		9	72.7273	81.8182	54.5455	36.3636	36.3636	36.3636	36.3636	54.5455				75	66.6667	50	25	0	0	0	0
10	36.3636	72.7273	100	100	100	100	100	100			50	62.5	72.7273	63.6364	45.4545	36.3636	36.3636	27.2727		10	60	90	100	90	90	90	90	90				50	44.4444	20	0	0	0	0	0
11	36.3636	100	81.8182	81.8182	81.8182	100	90.9091	100			25	36.3636	44.4444	55.5556	44.4444	45.4545	40	36.3636		11	80	90	80	80	70	70	80	80				37.5	44.4444	37.5	25	14.2857	14.2857	12.5	12.5
12	81.8182	63.6364	18.1818	18.1818	27.2727	27.2727	45.4545	81.8182			100	100	50	50	0	0	0	0		12	54.5455	54.5455	72.7273	63.6364	63.6364	63.6364	72.7273	91.6667				33.3333	16.6667	25	14.2857	14.2857	14.2857	12.5	18.1818
13	40	90	100	70	60	80	80	100			100	66.6667	80	85.7143	83.3333	75	62.5	36.3636		13	80	70	70	70	90	90	90	80				37.5	14.2857	14.2857	14.2857	11.1111	11.1111	11.1111	0
14	81.8182	90.9091	90.9091	90.9091	100	90.9091	90.9091	100			11.1111	0	10	10	9.09091	0	0	18.1818		14	55.5556	88.8889	100	88.8889	88.8889	88.8889	88.8889	66.6667				40	37.5	55.5556	37.5	37.5	37.5	37.5	0
15	0	45.4545	72.7273	100	100	100	90.9091	90.9091			0	60	50	54.5455	54.5455	54.5455	60	20		15	90	100	100	80	80	90	90	90				33.3333	30	30	25	0	0	0	0
median	77.7778	81.8182	90.9091	81.8182	81.8182	81.8182	81.8182	90.9091		median	30	60	50	50	37.5	37.5	37.5	20		median	80	81.8182	81.8182	80	80	72.7273	81.8182	80			median	44.4444	44.4444	37.5	25	14.2857	14.2857	12.5	10
										One-sided	0.715	0.847	1	0.95	0.169	0.055	0.078	0.009													One-sided	0.952	0.35	0.35	0.068	0.005	0.002	<0.001	<0.001
										signed rank test																					signed rank test
										p-value																					p-value (2 tail)
g-hexalactone 1:100 vs. DMSO (10 ul)																				g-hexalactone 1:100 vs. DMSO (10 ul)
	% of flies in either or both tubes										% of flies in odor tube										% of flies in either or both tubes											% of flies in odor tube
Replicate #	(# of flies in odor tube + # of flies in control tube)/N)*100										(# of flies in odor tube / (# of flies in odor tube + # of flies in control tube))*100									Replicate #	(# of flies in odor tube + # of flies in control tube)/N)*100											(# of flies in odor tube / (# of flies in odor tube + # of flies in control tube))*100
	5 min	10 min	15 min	20 min	25 min	30 min	35 min				5 min	10 min	15 min	20 min	25 min	30 min	35 min				5 min	10 min	15 min	20 min	25 min	30 min	35 min					5 min	10 min	15 min	20 min	25 min	30 min	35 min
1	100	100	100	100	100	100	100				27.2727	36.3636	27.2727	27.2727	36.3636	36.3636	36.3636			1	81.8182	100	100	100	100	100	100					33.3333	36.3636	45.4545	45.4545	45.4545	45.4545	45.4545
2	45.4545	63.6364	63.6364	63.6364	63.6364	63.6364	63.6364				60	85.7143	85.7143	85.7143	85.7143	85.7143	71.4286			2	90.9091	100	90.9091	90.9091	100	100	100					70	45.4545	60	60	54.5455	63.6364	72.7273
3	81.8182	90.9091	90.9091	100	100	100	100				66.6667	60	60	63.6364	63.6364	63.6364	54.5455			3	90.9091	90.9091	90.9091	90.9091	90.9091	90.9091	90.9091					50	50	50	50	50	50	50
4	63.6364	72.7273	72.7273	72.7273	72.7273	72.7273	72.7273				57.1429	62.5	62.5	62.5	62.5	62.5	62.5			4	88.8889	100	100	88.8889	88.8889	88.8889	88.8889					62.5	55.5556	44.4444	62.5	62.5	62.5	62.5
5	45.4545	90.9091	100	100	100	90.9091	81.8182				40	30	27.2727	27.2727	27.2727	30	33.3333			5	100	100	100	90.9091	90.9091	81.8182	81.8182					36.3636	54.5455	54.5455	50	50	55.5556	55.5556
6	18.1818	45.4545	45.4545	54.5455	54.5455	72.7273	72.7273				100	100	100	100	100	100	100			6	72.7273	72.7273	63.6364	54.5455	54.5455	54.5455	81.8182					37.5	50	42.8571	50	50	50	55.5556
7	100	100	100	100	100	100	100				54.5455	54.5455	54.5455	54.5455	54.5455	54.5455	45.4545			7	81.8182	81.8182	90.9091	100	100	90.9091	100					44.4444	55.5556	60	63.6364	63.6364	70	63.6364
8	36.3636	63.6364	63.6364	63.6364	63.6364	63.6364	63.6364				75	57.1429	57.1429	57.1429	57.1429	57.1429	57.1429			8	90.9091	90.9091	100	100	100	90.9091	100					50	50	72.7273	63.6364	72.7273	70	63.6364
9	81.8182	81.8182	81.8182	81.8182	81.8182	81.8182	72.7273				44.4444	44.4444	44.4444	44.4444	44.4444	44.4444	50			9	100	100	100	100	90.9091	100	100					9.09091	27.2727	36.3636	54.5455	50	45.4545	45.4545
10	45.4545	45.4545	45.4545	54.5455	54.5455	54.5455	54.5455				80	80	80	66.6667	66.6667	66.6667	66.6667			10	100	100	100	100	100	100	100					90.9091	72.7273	72.7273	72.7273	72.7273	72.7273	72.7273
11	45.4545	72.7273	81.8182	100	100	100	100				20	25	33.3333	27.2727	27.2727	27.2727	27.2727			11	90.9091	81.8182	90.9091	90.9091	90.9091	90.9091	100					50	55.5556	50	50	50	50	54.5455
12	45.4545	63.6364	54.5455	54.5455	63.6364	63.6364	54.5455				80	71.4286	66.6667	66.6667	71.4286	57.1429	66.6667			12	81.8182	100	100	100	100	100	100					100	72.7273	54.5455	54.5455	54.5455	54.5455	54.5455
13	36.3636	63.6364	63.6364	54.5455	63.6364	63.6364	63.6364				0	28.5714	28.5714	33.3333	28.5714	28.5714	28.5714			13	63.6364	90.9091	81.8182	90.9091	81.8182	90.9091	90.9091					28.5714	30	33.3333	30	33.3333	30	40
14	36.3636	36.3636	36.3636	36.3636	36.3636	36.3636	36.3636				100	100	100	100	100	100	100			14	100	100	90.9091	90.9091	100	100	100					81.8182	81.8182	80	80	72.7273	72.7273	72.7273
15	30	90	100	100	100	100	100				66.6667	33.3333	40	40	40	40	40			15	90.9091	81.8182	81.8182	72.7273	90.9091	72.7273	72.7273					70	66.6667	66.6667	62.5	60	75	75
16	40	40	50	50	50	50	50				50	50	60	60	60	60	60			16	90.9091	72.7273	90.9091	100	100	90.9091	90.9091					50	25	50	45.4545	45.4545	30	40
17	81.8182	90.9091	81.8182	90.9091	90.9091	90.9091	90.9091				66.6667	70	66.6667	70	70	80	80			17	90.9091	100	100	100	100	100	100					60	63.6364	54.5455	54.5455	45.4545	45.4545	54.5455
																				18	90.9091	90.9091	90.9091	100	90.9091	90.9091	90.9091					30	30	30	27.2727	50	60	60
median	45.4545	72.7273	72.7273	72.7273	72.7273	72.7273	72.7273			median	60	57.1429	60	60	60	57.1429	57.1429			median	90.9091	90.9091	90.9091	100	90.9091	90.9091	100				median	50	55.5556	54.5455	54.5455	50	55.5556	55.5556
										One-sided	0.193	0.252	0.263	0.306	0.263	0.263	0.274														One-sided	0.715	0.679	0.421	0.153	0.11	0.073	0.011
										signed rank test																					signed rank test
										p-value (2 tail)																					p-value (2 tail)
g-hexalactone 1:10 vs. DMSO (10 ul)																				g-hexalactone 1:10 vs. DMSO (10 ul)
	% of flies in either or both tubes										% of flies in odor tube										% of flies in either or both tubes											% of flies in odor tube
Replicate #	(# of flies in odor tube + # of flies in control tube)/N)*100										(# of flies in odor tube / (# of flies in odor tube + # of flies in control tube))*100									Replicate #	(# of flies in odor tube + # of flies in control tube)/N)*100											(# of flies in odor tube / (# of flies in odor tube + # of flies in control tube))*100
	5 min	10 min	15 min	20 min	25 min	30 min	35 min				5 min	10 min	15 min	20 min	25 min	30 min	35 min				5 min	10 min	15 min	20 min	25 min	30 min	35 min					5 min	10 min	15 min	20 min	25 min	30 min	35 min
1	38.4615	33.3333	50	50	46.1538	92.3077	76.9231				80	100	66.6667	66.6667	66.6667	58.3333	50			1	90.9091	90.9091	90.9091	90.9091	90.9091	90.9091	90.9091					70	50	50	50	50	60	60
2	9.09091	63.6364	54.5455	63.6364	72.7273	54.5455	81.8182				0	28.5714	33.3333	28.5714	37.5	50	55.5556			2	90	100	90	100	100	100	100					44.4444	40	55.5556	60	60	60	60
3	45.4545	63.6364	81.8182	81.8182	81.8182	81.8182	72.7273				0	0	0	0	0	22.2222	37.5			3	81.8182	63.6364	100	90.9091	100	100	100					11.1111	14.2857	36.3636	60	54.5455	54.5455	54.5455
4	81.8182	100	100	100	100	90.9091	90.9091				77.7778	63.6364	63.6364	63.6364	63.6364	50	50			4	100	90.9091	100	100	100	100	100					54.5455	70	72.7273	72.7273	72.7273	72.7273	72.7273
5	90.9091	81.8182	90.9091	100	100	100	100				10	11.1111	20	27.2727	27.2727	27.2727	27.2727			5	63.6364	72.7273	81.8182	81.8182	81.8182	90.9091	90.9091					42.8571	50	55.5556	55.5556	55.5556	50	50
6	81.8182	90.9091	100	100	100	90.9091	100				55.5556	40	36.3636	45.4545	45.4545	50	60			6	63.6364	90.9091	72.7273	81.8182	90.9091	90.9091	90.9091					28.5714	40	37.5	44.4444	50	40	40
7	63.6364	90.9091	72.7273	100	100	90.9091	90.9091				57.1429	70	62.5	63.6364	63.6364	80	80			7	91.6667	100	100	100	100	100	100					72.7273	75	75	75	75	75	75
8	90.9091	90.9091	100	90.9091	100	100	100				50	50	54.5455	40	45.4545	45.4545	45.4545			8	63.6364	72.7273	90.9091	90.9091	90.9091	90.9091	90.9091					42.8571	50	50	50	50	50	50
9	81.8182	90.9091	90.9091	81.8182	81.8182	72.7273	100				44.4444	50	40	44.4444	44.4444	50	36.3636			9	63.6364	72.7273	63.6364	72.7273	72.7273	72.7273	72.7273					57.1429	62.5	57.1429	62.5	62.5	62.5	62.5
10	81.8182	100	100	100	100	100	100				66.6667	63.6364	63.6364	63.6364	63.6364	63.6364	63.6364			10	100	100	70	80	100	100	100					50	40	28.5714	25	22.2222	30	33.3333
11	90.9091	90.9091	100	100	90.9091	90.9091	100				70	70	72.7273	72.7273	70	70	45.4545			11	70	80	90	90	90	90	90.9091					42.8571	37.5	44.4444	44.4444	44.4444	55.5556	60
12	50	50	40	50	60	80	80				20	20	50	40	33.3333	37.5	50			12	90.9091	81.8182	90.9091	90.9091	90.9091	90.9091	90.9091					60	55.5556	50	50	50	50	50
13	44.4444	55.5556	88.8889	77.7778	77.7778	88.8889	55.5556				100	40	62.5	28.5714	57.1429	37.5	20			13	90.9091	100	100	100	100	100	100					100	72.7273	72.7273	72.7273	72.7273	72.7273	72.7273
14	66.6667	66.6667	88.8889	77.7778	77.7778	88.8889	88.8889				66.6667	66.6667	62.5	57.1429	85.7143	75	62.5			14	90.9091	90.9091	100	100	100	100	100					40	50	45.4545	45.4545	27.2727	27.2727	27.2727
15	20	30	40	40	40	40	40				100	100	100	100	100	100	100			15	90.9091	100	100	100	90.9091	90.9091	90.9091					40	54.5455	54.5455	54.5455	60	60	60
16	20	30	30	30	40	60	50				50	66.6667	66.6667	100	100	66.6667	60			16	90.9091	90.9091	90.9091	81.8182	81.8182	72.7273	90.9091					80	70	70	77.7778	77.7778	75	70
17	40	30	40	40	50	50	60				0	0	0	0	0	0	0			17	90.9091	100	100	100	100	100	100					70	63.6364	63.6364	63.6364	63.6364	63.6364	63.6364
18	30	30	20	30	40	30	30				66.6667	66.6667	50	66.6667	50	33.3333	33.3333			18	72.7273	72.7273	100	100	100	100	100					37.5	62.5	63.6364	63.6364	63.6364	63.6364	63.6364
19	27.2727	36.3636	54.5455	45.4545	54.5455	54.5455	90.9091				0	25	33.3333	20	33.3333	33.3333	70			19	63.6364	63.6364	63.6364	81.8182	72.7273	72.7273	72.7273					71.4286	71.4286	71.4286	66.6667	62.5	50	37.5
median	50	63.6364	81.8182	77.7778	77.7778	88.8889	88.8889			median	55.5556	50	54.5455	45.4545	50	50	50			median	90.9091	90.9091	90.9091	90.9091	90.9091	90.9091	90.9091				median	50	54.5455	55.5556	60	60	60	60
										One-sided	0.193	0.252	0.263	0.306	0.263	0.263	0.274														One-sided	0.551	0.151	0.074	0.021	0.064	0.048	0.093
										signed rank test																					signed rank test
										p-value (2 tail)																					p-value (2 tail)

### Sheet: Or7a- vs control
OR47a -/- null mutant																					Genetic control flies stock 68384
AITC 1:500 vol/vol vs. mineral oil (10 ul)																					AITC 1:500 vol/vol vs. mineral oil (10 ul)
	% of flies in either or both tubes										% of flies in odor tube											% of flies in either or both tubes										% of flies in odor tube
Replicate #	(# of flies in odor tube + # of flies in control tube)/N)*100										(# of flies in odor tube / (# of flies in odor tube + # of flies in control tube))*100										Replicate #	(# of flies in odor tube + # of flies in control tube)/N)*100										(# of flies in odor tube / (# of flies in odor tube + # of flies in control tube))*100
	5 min	10 min	15 min	20 min	25 min	30 min	35 min	65 min			5 min	10 min	15 min	20 min	25 min	30 min	35 min	65 min				5 min	10 min	15 min	20 min	25 min	30 min	35 min	65 min			5 min	10 min	15 min	20 min	25 min	30 min	35 min	65 min
1	50	80	70	70	60	50	50	60			80	50	57.1429	57.1429	33.3333	20	0	16.6667			1	54.5455	90.9091	72.7273	100	36.3636	36.3636	36.3636	36.3636			50	60	50	63.6364	0	0	0	0
2	70	50	40	50	50	50	60	40			57.1429	60	25	20	20	20	16.6667	25			2	45.4545	90.9091	72.7273	72.7273	72.7273	72.7273	81.8182	81.8182			60	30	0	0	0	0	0	0
3	30	70	80	60	80	70	60	60			66.6667	57.1429	37.5	33.3333	50	42.8571	66.6667	0			3	72.7273	100	100	100	100	100	100	100			12.5	27.2727	18.1818	18.1818	18.1818	18.1818	9.09091	9.09091
4	20	100	100	100	100	90	70	70			50	70	70	70	70	66.6667	57.1429	0			4	72.7273	90.9091	81.8182	63.6364	63.6364	54.5455	45.4545	54.5455			50	30	22.2222	0	0	0	0	0
5	70	90	90	80	80	80	70	100			28.5714	33.3333	33.3333	37.5	37.5	37.5	28.5714	10			5	63.6364	90.9091	90.9091	90.9091	90.9091	81.8182	90.9091	100			42.8571	30	30	30	20	11.1111	0	0
6	70	60	50	50	40	50	70	60			57.1429	66.6667	60	40	50	20	42.8571	66.6667			6	90.9091	100	90.9091	90.9091	90.9091	90.9091	90.9091	90.9091			40	63.6364	30	20	20	10	10	0
7	40	70	60	70	100	90	80	90			50	57.1429	50	57.1429	50	44.4444	37.5	11.1111			7	81.8182	100	100	100	100	100	90.9091	63.6364			33.3333	36.3636	36.3636	36.3636	27.2727	27.2727	20	0
8	90	100	100	100	100	100	90	90			44.4444	50	50	50	50	50	55.5556	33.3333			8	63.6364	63.6364	63.6364	81.8182	81.8182	63.6364	54.5455	27.2727			14.2857	28.5714	14.2857	22.2222	33.3333	14.2857	0	0
9	80	80	90	90	90	90	80	90			87.5	75	77.7778	55.5556	55.5556	44.4444	37.5	22.2222			9	100	90.9091	81.8182	81.8182	81.8182	72.7273	72.7273	81.8182			9.09091	20	0	0	0	0	0	0
10	80	80	80	80	80	80	80	50			37.5	37.5	25	25	25	25	25	0			10	100	100	90.9091	72.7273	81.8182	81.8182	81.8182	54.5455			27.2727	27.2727	20	0	0	0	0	0
11	70	50	50	50	50	60	60	60			42.8571	20	0	0	0	16.6667	16.6667	33.3333			11	60	70	100	100	100	100	100	60			0	28.5714	40	40	40	40	40	16.6667
12	40	100	100	100	100	90	70	60			75	80	80	80	80	77.7778	71.4286	50			12	70	70	70	60	60	50	50	50			42.8571	14.2857	0	0	0	0	0	0
13	44.4444	66.6667	66.6667	77.7778	77.7778	77.7778	88.8889	55.5556			25	50	50	42.8571	42.8571	42.8571	62.5	0			13	20	70	80	80	80	80	90	70			50	14.2857	0	0	12.5	0	22.2222	0
14	40	90	90	90	90	100	100	100			0	33.3333	33.3333	33.3333	33.3333	40	40	40			14	30	100	80	60	70	60	60	60			66.6667	40	25	0	0	16.6667	0	0
15	27.2727	54.5455	54.5455	45.4545	45.4545	54.5455	54.5455	72.7273			66.6667	66.6667	66.6667	60	60	33.3333	33.3333	37.5			15	54.5455	72.7273	63.6364	81.8182	36.3636	36.3636	36.3636	36.3636			83.3333	75	57.1429	55.5556	0	0	0	0
																					16	45.4545	72.7273	72.7273	63.6364	63.6364	63.6364	54.5455	45.4545			20	62.5	62.5	57.1429	57.1429	28.5714	16.6667	0
																					17	80	100	100	90	90	100	100	70			25	40	40	44.4444	66.6667	50	50	14.2857
																					18	70	90	80	80	70	80	90	90			100	77.7778	62.5	25	14.2857	12.5	0	11.1111
median	50	80	80	77.7778	80	80	70	60		median	50	57.1429	50	42.8571	50	40	37.5	22.2222			median	63.6364	90.9091	81.8182	81.8182	81.8182	72.7273	81.8182	60		median	42.8571	30	22.2222	18.1818	0	0	0	0
										One-sided	0.342	0.212	0.425	0.148	0.139	0.014	0.0415	<0.001													One-sided	0.067	0.031	0.018	0.013	0.001	<0.001	<0.001	<0.001
										signed rank test																					signed rank test
										p-value (1-tail)																					p-value (1-tail)

### Sheet: Or35a- vs control
OR35a -/- null mutant																			Genetic control flies stock 68384
g-hexalactone 1:10 vs. DMSO (10 ul)																			g-hexalactone 1:10 vs. DMSO (10 ul)
	% of flies in either or both tubes									% of flies in odor tube										% of flies in either or both tubes									% of flies in odor tube
Replicate #	(# of flies in odor tube + # of flies in control tube)/N)*100									(# of flies in odor tube / (# of flies in odor tube + # of flies in control tube))*100									Replicate #	(# of flies in odor tube + # of flies in control tube)/N)*100									(# of flies in odor tube / (# of flies in odor tube + # of flies in control tube))*100
	5 min	10 min	15 min	20 min	25 min	30 min	35 min			5 min	10 min	15 min	20 min	25 min	30 min	35 min				5 min	10 min	15 min	20 min	25 min	30 min	35 min			5 min	10 min	15 min	20 min	25 min	30 min	35 min
1	100	100	100	100	100	100	100			50	50	70	70	70	70	90			1	90	90	90	90	80	80	80			55.5556	55.5556	55.5556	55.5556	62.5	62.5	62.5
2	80	90	90	90	80	90	90			75	66.6667	66.6667	66.6667	75	77.7778	88.8889			2	72.7273	81.8182	81.8182	90.9091	72.7273	72.7273	72.7273			75	55.5556	66.6667	60	75	75	75
3	90	100	100	100	100	100	100			33.3333	30	30	30	30	30	30			3	20	90	80	90	90	90	100			100	22.2222	25	22.2222	22.2222	22.2222	30
4	90	90	80	90	90	90	90			33.3333	44.4444	37.5	33.3333	33.3333	44.4444	44.4444			4	70	90	80	90	90	70	70			28.5714	33.3333	37.5	33.3333	33.3333	57.1429	57.1429
5	36.3636	81.8182	72.7273	81.8182	63.6364	72.7273	72.7273			50	33.3333	25	22.2222	0	0	0			5	100	80	80	100	100	90	100			40	37.5	50	30	30	44.4444	50
6	100	100	100	100	100	100	100			60	50	50	50	50	50	50			6	75	83.3333	91.6667	91.6667	91.6667	91.6667	91.6667			33.3333	40	54.5455	63.6364	63.6364	63.6364	63.6364
7	100	100	100	100	100	100	100			60	50	50	50	50	50	50			7	18.1818	81.8182	90.9091	90.9091	100	100	100			50	55.5556	60	60	54.5455	54.5455	54.5455
8	88.8889	100	100	100	100	100	100			37.5	33.3333	33.3333	33.3333	33.3333	33.3333	33.3333			8	72.7273	90.9091	81.8182	90.9091	90.9091	90.9091	90.9091			50	60	66.6667	60	60	60	60
9	88.8889	88.8889	88.8889	88.8889	88.8889	66.6667	55.5556			87.5	87.5	87.5	87.5	87.5	83.3333	100			9	72.7273	90.9091	81.8182	81.8182	81.8182	81.8182	81.8182			50	60	44.4444	44.4444	44.4444	44.4444	44.4444
10	80	70	90	90	90	90	70			87.5	85.7143	88.8889	88.8889	88.8889	88.8889	100			10	100	100	100	100	100	100	100			45.4545	54.5455	45.4545	45.4545	45.4545	54.5455	54.5455
11	100	100	100	100	100	100	100			40	40	40	40	40	40	40			11	90.9091	100	100	100	100	100	100			70	63.6364	63.6364	63.6364	63.6364	63.6364	63.6364
12	100	100	100	100	100	100	100			57.1429	57.1429	57.1429	57.1429	57.1429	42.8571	42.8571			12	63.6364	81.8182	72.7273	72.7273	72.7273	81.8182	81.8182			100	88.8889	87.5	87.5	87.5	77.7778	77.7778
13	63.6364	81.8182	81.8182	81.8182	81.8182	81.8182	81.8182			100	77.7778	77.7778	77.7778	77.7778	77.7778	77.7778			13	70	90	80	90	90	100	100			57.1429	77.7778	87.5	77.7778	77.7778	80	80
14	0	100	100	100	90.9091	90.9091	90.9091			0	72.7273	72.7273	81.8182	80	90	80			14	50	100	100	100	90	100	100			40	40	40	40	44.4444	40	50
15	90	100	100	90	100	100	100			55.5556	50	40	22.2222	20	20	20			15	70	60	90	80	80	80	90			71.4286	83.3333	66.6667	62.5	62.5	62.5	55.5556
16	100	100	100	100	88.8889	100	100			33.3333	33.3333	22.2222	11.1111	25	22.2222	11.1111			16	70	90	90	90	90	90	100			71.4286	66.6667	66.6667	66.6667	55.5556	66.6667	50
17	100	100	100	100	100	100	100			36.3636	27.2727	27.2727	27.2727	18.1818	18.1818	18.1818			17	72.7273	90.9091	72.7273	90.9091	72.7273	81.8182	72.7273			25	30	25	40	50	44.4444	37.5
18	80	100	100	100	80	90	50			75	60	60	60	62.5	66.6667	80			18	100	100	100	100	100	100	90.9091			45.4545	45.4545	45.4545	45.4545	45.4545	45.4545	40
19	58.3333	66.6667	83.3333	91.6667	83.3333	83.3333	83.3333			0	12.5	30	27.2727	30	20	20			19	90	100	100	100	100	100	100			77.7778	54.5455	54.5455	54.5455	54.5455	54.5455	54.5455
20	100	100	100	100	100	100	100			40	40	40	40	45.4545	50	45.4545			20	18.1818	100	90.9091	100	100	100	100			100	63.6364	50	36.3636	36.3636	36.3636	45.4545
21	100	100	100	100	100	100	100			54.5455	54.5455	54.5455	54.5455	54.5455	54.5455	54.5455			21	63.6364	100	100	100	90.9091	100	100			57.1429	54.5455	54.5455	54.5455	50	63.6364	45.4545
22	100	100	100	100	100	100	100			72.7273	72.7273	72.7273	72.7273	63.6364	63.6364	63.6364			22	36.3636	72.7273	72.7273	72.7273	72.7273	72.7273	63.6364			25	37.5	37.5	37.5	37.5	37.5	28.5714
23	80	100	100	90	90	90	100			50	70	50	55.5556	55.5556	66.6667	70			23	54.5455	90.9091	90.9091	90.9091	90.9091	90.9091	81.8182			33.3333	60	60	60	60	60	55.5556
24	88.8889	100	100	100	100	100	100			50	44.4444	44.4444	44.4444	44.4444	44.4444	33.3333
25	100	100	100	100	90.9091	90.9091	90.9091			54.5455	54.5455	54.5455	54.5455	50	50	50
median	90	100	100	100	100	100	100		median	50	50	50	50	50	50	50			median	70	90	90	90.9091	90	90.9091	91.6667		median	50	55.5556	54.5455	54.5455	54.5455	57.1429	54.5455
									One-sided	0.397	0.313	0.4225	0.494	0.4935	0.486	0.82
									signed rank test																			One-sided	0.1305	0.1685	0.118	0.281	0.2325	0.0425	0.0945
									p-value (1-tail)																			signed rank test
																												p-value (1-tail)

### Sheet: Or42a- (trap assay)
OR42a -/- null mutant
Trapping tests: apple cider vinegar (ACV) vs water (data in text citation, no Figure)
Replicate #	# trapped in water	# trapped in ACV	# not trapped	total released	total trapped	% total trapped	% trapped in water	% trapped in ACV	Preference index: [ (# trapped in ACV/(# trapped in ACV + # trapped in water)]*100
1	0	8	11	19	8	42.1053	0	100	1
2	1	5	11	17	6	35.2941	16.6667	83.3333	0.666667
3	0	7	12	19	7	36.8421	0	100	1
4	2	15	6	23	17	73.913	11.7647	88.2353	0.764706
5	1	12	10	23	13	56.5217	7.69231	92.3077	0.846154
6	0	10	10	20	10	50	0	100	1
7	0	10	11	21	10	47.619	0	100	1
8	0	10	10	20	10	50	0	100	1
	# trapped in water	# trapped in ACV	# not trapped	total released	total trapped	% total trapped	% trapped in water	% trapped in ACV	Preference index
median	0	10	10.5	20	10	48.8095	0	100	1
Wilcoxon signed rank test
Group	N	Missing	Median	0.25	0.75
water	8	0	0	0	1
ACV	8	0	10	7.25	11.5
W= 36.000 T+ = 36.000 T-= -0.000
Z-Statistic (based on positive ranks) = 2.533
P(est.)= 0.014 P(exact)= 0.008
