## Supplementary file5 for "Odorant receptors mediating avoidance of toxic mustard oils in *Drosophila melanogaster* are expanded in herbivorous relatives"

### Sheet: Canton S
D. melanogaster Canton S strain
AITC 1:500 vol/vol						g-hexalactone 1:50 vol/vol
Day*	Feeding score	Feeding score	Daily average	Normalized feeding score		Day*	Feeding score	Feeding score	Daily average	Normalized feeding score **
	AITC 1:500	mineral oil	feeding score mineral oil	AITC 1:500**			g-hexalactone 1:50	DMSO	feeding score DMSO	g-hexalactone
1	0.43	0.88		0.544304		1	0.28	0.2		0.840841
1		0.7	0.79			1	0.48	0.25		1.44144
2	0.55	0.81		0.552764		1	0.38	0.55	0.333333	1.14114
2		1.18	0.995			1	0.25			0.750751
3	0.35	0.44		0.804598		2	0.29	0.18		1.27979
3		0.43	0.435			2	0.14	0.33		0.617829
4	0.48	0.63		0.834783		2	0.15	0.17	0.226667	0.661959
4	0.52	0.53		0.904348		3	0.15	0.21		1
4	0.67	0.66		1.16522		3	0.32	0.04		2.13333
4	0.58	0.48	0.575	1.0087		3	0.27	0.2	0.15	1.8
4	0.62			1.07826		4	0.21	0.02		4.2
5	0.63	0.53		1.46512		4	0.2	0.08		4
5	0.42	0.28		0.976744		4	0.18	0.05	0.05	3.6
5	0.52	0.48	0.43	1.2093		4	0.17			3.4
5	0.58			1.34884		5	0.04	0.19		0.324412
6	0.15	0.17		0.78125		5	0.15	0.12		1.21655
6	0.05	0.29		0.260417		5	0.27	0.06	0.123333	2.18978
6	0.12	0.18		0.625		6	0.48	0.23		4.96894
6	0.13	0.25		0.677083		6	0.19	0.06		1.96687
6	0.12	0.07	0.192	0.625		6	0.54	0	0.0966667	5.59006
7	0.1	0.48		0.531915		6	0.16			1.65631
7	0.05	0.1		0.265957		7	0.27	0.23		1.55799
7	0.15	0.06		0.797872		7	0.5	0.1		2.88517
7	0.23	0.13		1.2234		7	0.2	0.19	0.173333	1.15407
7		0.17	0.188			7	0.38			2.19273
8	0.06	0.19		0.352941
8	0.04	0.27		0.235294
8	0.17	0.19		1
8	0.1	0.1		0.588235
8	0.08	0.1	0.17	0.470588
One-sided signed rank test: p<0.001						One-sided signed rank test: p<0.001
* the day numbers serve to indicate the number of replicates conducted in each day and the values used for normalization. Days are not equivalent for the different odors and between spreadsheets
** normalized on a day to day basis

### Sheet: Or42a-
OR42a-
AITC 1:500 vol/vol							g-hexalactone 1:50 vol/vol
Day*	Feeding score		Feeding score	Daily average	Normalized feeding score		Day*	Feeding score	Feeding score	Daily average	Normalized feeding score **
	AITC 1:500		mineral oil	feeding score mineral oil	AITC 1:500*			g-hexalactone 1:50	DMSO	feeding score DMSO	g-hexalactone
1	0.69		1.1		0.873418		1	0.57	0.46		1.08924
1	0.7		0.77		0.886076		1	0.47	0.45		0.898146
1	0.5		0.5	0.79	0.632911		1	0.44	0.66	0.523333	0.840818
2	0.6		0.43		1.39535		1	0.3			0.573285
2	0.27		0.47		0.627907		2	0.36	0.23		1.63636
2	0.47		0.4	0.433333	1.09302		2	0.17	0.2		0.772727
3	0.42		0.38		0.831683		2	0.12	0.23	0.22	0.545455
3	0.3		0.63	0.505	0.594059		3	0.33	0.32		0.884718
3	0.45				0.891089		3	0.29	0.36		0.77748
4	0.52		1.07		0.759124		3	0.5	0.44	0.373333	1.34048
4	0.57		0.3	0.685	0.832117		4	0.13	0.07		0.796081
4	0.63				0.919708		4	0.32	0.21		1.95958
4	0.35				0.510949		4	0.08	0.21	0.163333	0.489896
4	0.48				0.70073		5	0.1	0.29		0.447828
							5	0.17	0.2		0.761308
							5	0.17	0.18	0.223333	0.761308
							6	0.11	0.18		0.943396
							6	0.11	0.13		0.943396
							6	0.15	0.04	0.116667	1.28645
							6	0.16			1.37221
							7	0.31	0.15		1.27415
							7	0.23	0.25		0.945335
							7	0.36	0.33	0.243333	1.47965
							7	0.05			0.205508
One-sided signed rank test: p=0.03							One-sided signed rank test: p=0.51
* the day numbers serve to indicate the number of replicates conducted in each day and the values used for normalization. Days are not equivalent for the different odors and between spreadsheets
** normalized on a day to day basis

### Sheet: control 68384
Genetic control flies stock 68384
AITC 1:500 vol/vol
Day*	Feeding score		Feeding score	Daily average	Normalized feeding score
	AITC 1:500		mineral oil	feeding score mineral oil	AITC 1:500**
1	0.19		0.54		0.395833
1	0.38		0.6		0.791667
1	0.08		0.3	0.48	0.166667
2	0.14		0.46		0.27451
2	0.15		0.59		0.294118
2	0.27		0.48	0.51	0.529412
2	0.35
3	0.42		0.68		0.688525
3	0.13		0.54	0.61	0.213115
3	0.43				0.704918
3	0.89				1.45902
4	0.67		0.84		0.823529
4	0.23		1.2	1.02	1.17647
4	0.2
4	0.32
4	0.22
One-sided signed rank test: p<0.001
* the day numbers serve to indicate the number of replicates conducted in each day and the values used for normalization. Days are not equivalent for the different odors and between spreadsheets
** normalized on a day to day basis
