## Supplementary file6 for "Odorant receptors mediating avoidance of toxic mustard oils in *Drosophila melanogaster* are expanded in herbivorous relatives"

### Sheet: heatmapdata_OR_palp_log2(RPM+1)
ID	Sfla_F1	Sfla_F2	Sfla_F3	Sfla_M1	Sfla_M2	Sfla_M3	Spal_F1	Spal_F2	Spal_F3	Spal_M1	Spal_M2	Spal_M3
Or2a	1.361	1.722	1.093	0.947	1.774	2.751	0	0.222	0.111	0.121	0.115	0.117
Or9a	NA	NA	NA	NA	NA	NA	0	0	0.215	0	0	0
Or10a	0.258	0.206	0.647	0.498	0.632	0	0.174	0	0.111	0.121	0	0.225
Or13a	0.258	0	0	0.498	0.287	0.193	0	0	0	0	0	0
Or19a	0	0	0	0	0	0	0	0.222	0	0	0	0.117
Or22a1	NA	NA	NA	NA	NA	NA	0	0	0	0	0.115	0
Or22a2	NA	NA	NA	NA	NA	NA	0	0	0	0.232	0	0
Or22c	0.575	1.154	0.959	0.498	0.411	1.588	0	0	0.402	0	0.221	0
Or23a1	0	0	0	0	0	0	0	0	0	0	0	0
Or23a2	NA	NA	NA	NA	NA	NA	0	0	0	0	0	0
Or24a	0	0	0	0.498	0.526	0.193	0	0.502	0.111	0.336	0.115	0
Or30a1	0.835	0.82	0.811	0.142	0.151	0	NA	NA	NA	NA	NA	NA
Or33c	7.291	7.689	7.184	8.487	7.485	7.592	8.986	9.131	9.01	8.723	8.719	8.76
Or35a	0	0.206	0	0	0.151	0	0	0	0	0	0.221	0
Or42a1	0	0	0	0	0	0	0	0	0	0	0	0
Or42a2	6.997	7.421	7.316	8.374	7.418	7.671	8.268	8.46	8.491	8.662	8.529	8.425
Or42a3	8.275	8.872	8.467	9.285	8.853	8.771	NA	NA	NA	NA	NA	NA
Or42a4	7.593	8.029	7.414	8.684	7.915	8.039	NA	NA	NA	NA	NA	NA
Or43a	0	0.206	0	0	0	0	0	0.662	0	0	0.115	0.225
Or45b	0.667	0.82	0.249	1.349	1.465	0.779	0.926	0.874	0.487	0.336	0.996	0.117
Or46a1	6.783	6.969	6.664	7.596	6.847	6.993	7.521	7.784	7.609	8.117	8.02	8.047
Or46a2	NA	NA	NA	NA	NA	NA	4.887	4.99	5.338	5.219	5.207	5.022
Or47b	0	0	0	0.142	0	0	0	0.415	0.111	0	1.619	0.326
Or49a	0.372	1.505	0.249	0.142	0.287	1.102	0	0	0	0	0	0
Or49b	0	0.69	0	0	0	0	0.174	0.115	0	0	0.221	0.508
Or56a	0.135	0.82	0.647	0.389	0	0	0	0	0	0	0	0
Or59a1	7.397	8.237	7.276	8.248	7.615	7.114	0	0	0.111	0	0.221	0.326
Or59a2	NA	NA	NA	NA	NA	NA	6.571	6.914	6.4	6.517	6.284	6.604
Or59a3	NA	NA	NA	NA	NA	NA	6.581	6.843	5.599	6.858	5.717	6.803
Or59a4	NA	NA	NA	NA	NA	NA	0.47	1.114	0.215	0	0	0.225
Or59b	0	0.69	0.647	0	0	0.363	0.254	0.736	0.111	0.121	0.5	0.326
Or63a1	0	0.386	0.647	0.142	0	0.363	0.174	0	0	0	0	0
Or63a2	0	0	0	0	0	0	NA	NA	NA	NA	NA	NA
Or65a	NA	NA	NA	NA	NA	NA	0	0.115	0	0	0	0
Or67a1	7.442	7.552	6.765	8.546	7.707	7.398	8.812	8.696	8.674	9.231	8.931	9.022
Or67a2	4.581	5.221	5.568	5.741	5.296	5.965	1.612	0.938	1.382	1.631	1.835	1.786
Or67b1	0	0	0	0	0	0	0.771	1.368	1.51	1.034	0.804	0.948
Or67b2	0.754	0.546	0.647	0.271	0.632	0.363	NA	NA	NA	NA	NA	NA
Or67b3	1.415	1.25	2.137	2.926	0.993	2.366	NA	NA	NA	NA	NA	NA
Or67c	0	0	0	0	0	0	0	0.115	0	0.121	0	0
Or67d	NA	NA	NA	NA	NA	NA	0	0	0.215	0	0	0
Or67dL	0	0	0	0	0	0	0.771	0.874	0.111	0.336	0.582	0.42
Or69a	0.667	0.69	0	0	0	0.363	0	0	0	0	0	0
Or71a	NA	NA	NA	NA	NA	NA	6.369	6.882	6.729	6.356	6.28	6.342
Or74a	0	0	0	0	0	0	0	0	0	0	0	0
Or74aL	0.135	0	0	0	0	0	0.33	0.322	0.111	0	0.413	0.225
Or82a1	0.135	0.206	0	0	0.151	0	0	0	0	0	0	0
Or82a2	NA	NA	NA	NA	NA	NA	0	0	0	0	0	0
Or83a	1.122	1.154	0.647	1.162	0.411	0.516	0.926	0.662	0.974	0.688	0.582	0.816
Or83c1	0	0	0	0	0	0.193	0	0	0	0.121	0	0.326
Or83c2a	NA	NA	NA	NA	NA	NA	2.867	2.436	2.983	2.642	2.711	2.679
Or83c2b	NA	NA	NA	NA	NA	NA	0.09	0.115	0.567	0	0.32	0.117
Or85aL	0	0	0	0.142	0	0	0	0	0.111	0	0	0
Or85bc	0.135	0	0.647	0	0	0	0	0	0	0	0	0.117
Or85e	6.735	7.27	6.957	7.739	6.68	7.096	9.29	9.59	9.608	9.672	9.654	9.841
Or85f	1.304	0.206	1.328	1.094	1.345	1.002	0.536	0.415	0.851	0.972	0.66	0.948
Or88a	0.575	0.82	0	0.271	0.911	0.193	0.536	0.222	0.311	0	0.115	0
Or92a	0.985	1.581	0.462	1.754	1.82	1.365	0	0.415	0	0	0.115	0
Or94a	0	0.206	0	0	0	0	0	0.322	0.111	0.432	0	0.117
Or94b	0.835	0.206	0.811	0	1.406	0.193	0	0	0.215	0	0	0
Or98aL1	0	0.206	0	0	0	0	0	0	0	0	0	0
Or98aL3	0	0.206	0	0	0.151	0	NA	NA	NA	NA	NA	NA
Or98aL2	0	0	0	0	0	0	0	0	0	0	0	0
Or98aL6	0	0	0	0	0	0	NA	NA	NA	NA	NA	NA
Or98aL4	2.803	4.095	4.184	3.996	4.468	3.811	NA	NA	NA	NA	NA	NA
Or98aL5	3.522	3.945	4.517	3.696	4.268	3.951	0	0.222	0.311	0.121	0	0.117
Or98b	3.673	4.108	2.997	4.335	3.771	4.295	5.654	5.627	5.45	5.846	5.475	5.624
Or98bL	0.372	1.653	1.432	1.88	3.027	1.002	7.274	7.362	7.388	7.887	7.59	7.737
OrN1	0	0.546	0	0	0	0	0	0	0	0	0	0
OrN2a	6.013	6.704	6.347	6.663	6.073	6.516	5.326	5.705	5.54	6.073	5.671	6.034
OrN2b	NA	NA	NA	NA	NA	NA	0.174	0	0	0.232	0.5	0.117
OrN2c	NA	NA	NA	NA	NA	NA	0.33	0.222	0.311	0.837	0.221	0.816
OrN2d	0.912	1.581	1.432	1.663	0.993	1.719	0.09	0	0.111	0.523	0.115	0
OrN2e	0.135	0	0	0	0.151	0	0.771	0.736	0.402	1.095	0.582	0.67
OrN2f	0.135	0.206	0	0.271	0	0.193	NA	NA	NA	NA	NA	NA
OrN2g	0	0	0.249	0	0	0	0.09	0	0.111	0.232	0	0.225
Orco	9.381	9.929	9.249	10.477	9.687	9.555	10.263	10.39	10.394	10.465	10.343	10.061
* NA: orthologs were not found in the focal species.
