## Supplementary file7 for "Odorant receptors mediating avoidance of toxic mustard oils in *Drosophila melanogaster* are expanded in herbivorous relatives"

### Sheet: Cell counts
Species	replicate	Or42a+ OSNs count	Orco+ OSNs count	Or42a/Orco cells
S. pallida	1	13	64	0.2
S. pallida	2	12	46	0.26
S. pallida	3	13	52	0.25
S. pallida	4	16	54	0.3
S. pallida	5	15	50	0.3
S. flava	1	32	104	0.31
S. flava	2	30	95	0.32
S. flava	3	39	94	0.41
S. flava	4	35	94	0.37
S. flava	5	35	95	0.37
