## Supplementary file8 for "Odorant receptors mediating avoidance of toxic mustard oils in *Drosophila melanogaster* are expanded in herbivorous relatives"

### Sheet: Primer list
Primer names	Tm used	Primer sequence (5'-3')
Sfla_Or42a3_A181D_F	72℃	TGGCGGGATAGCAAATGGCAATTTTGG
Sfla_Or42a3_A181D_R	72℃	TTTGCTATCCCGCCAGTCCAGCCAAGG
Sfla_Or42a3_S307P_F	70℃	TTATATGCCAGCTGTCCTTCTGGAGAC
Sfla_Or42a3_S307P_R	70℃	GCTACGAGAAGCTAATCGAATGC
Spal Or42a_R	73℃→68℃	CACAAAGATCCTCTAGAGGTTTACTCGGTTTCACTTGGTTTTGACAGTTTT
Spal Or42a_F	73℃→68℃	GAATAGGGAATTGGGAATTCATGGTGCTTCGCAAAATCTTTCCCAG
Sfla Or42a_F_UTR	73℃→68℃ and 70℃→65℃	GAATAGGGAATTGGGAATTCGGCCTAACGATAGCTTCACTGGCAA
Sfla Or42a2_R_UTR	70℃→65℃	CACAAAGATCCTCTAGAGGTTCAGCTATAAAACTTACAAGGTTTTCGTTATAC
Sfla Or42a4_R_UTR	73℃→68℃	CACAAAGATCCTCTAGAGGTAGTCACCAGCTATCCTCTCAACAATTA
Sfla Or42a3_R_UTR	73℃→68℃	CACAAAGATCCTCTAGAGGTGTCACCAGCTATCTTCTCAACAACTC
pUASTattB_F	66℃	ACCTCTAGAGGATCTTTGTGAAGGAAC
pUASTattB_R	66℃	GAATTCCCAATTCCCTATTCAGAGTTCT
Sfla Or42a_F	67℃	GAATAGGGAATTGGGAATTCATGGTGCTCCGCAATATCTT
Sfla Or42a2_R	67℃	CACAAAGATCCTCTAGAGGTTCATTCACTGGGCTTGGAGAG
Sfla Or42a4_R	67℃	CACAAAGATCCTCTAGAGGTTCATTCACTTGGCTTGGAAAGT
Sfla Or42a3_R	67℃	CACAAAGATCCTCTAGAGGTTCATAGTATTAATTCACTTGGCTTGGA
*Arrows in ‘Tm used’ indicates touchdown PCR: for the first 5 cycles, the annealing temperature was decreased by 1℃/cycle until temperature to the right of the arrow was reached, which was then used for the remaining 30 cycles.
