## Supplementary file10 for "Odorant receptors mediating avoidance of toxic mustard oils in *Drosophila melanogaster* are expanded in herbivorous relatives"

### Sheet: Pb counts
Species	Replicates	pb1 counts	pb2 counts	pb3 counts
D. melanogaster	#1	4	7	7
	#2	6	8	6
	#3	7	6	9
S. hsui	#1	7	5	5
	#2	5	4	5
	#3	8	4	3
S. pallida	#1	8	3	11
	#2	11	8	13
	#3	6	11	8
S. flava	#1	22	3	13
	#2	25	4	10
	#3	20	4	14
S. montana	#1	21	7	5
	#2	13	8	5
	#3	17	4	7
